# SpatialSort: A Bayesian Model for Clustering and Cell Population Annotation of Spatial Proteomics Data

**DOI:** 10.1101/2022.07.27.499974

**Authors:** Eric Lee, Kevin Chern, Michael Nissen, Xuehai Wang, IMAXT Consortium, Chris Huang, Anita K. Gandhi, Alexandre Bouchard-Côté, Andrew P. Weng, Andrew Roth

## Abstract

Emerging spatial proteomics technologies have created new opportunities to move beyond quantifying the composition of cell types in tissue and begin probing spatial structure. However, current methods for analysing such data are designed for non-spatial data and ignore spatial information. We present SpatialSort, a spatially aware Bayesian clustering approach that allows for the incorporation of prior biological knowledge. SpatialSort clusters cells by accounting for affinities of cells of different types to neighbours in space. Additionally, by incorporating prior information about cell types, SpatialSort outperforms current methods and can perform automated annotation of clusters.
