## Supplementary Tables for "SpatialSort: A Bayesian Model for Clustering and Cell Population Annotation of Spatial Proteomics Data"

### Sheet: ST1
Supplementary Table 1. Comparison of performance for forward simulated uniform and biased datasets. Means of v-measures are indicated in the table. See supplementary figures 2 and 3 for boxplot visualization.
Model	Metric	Uniform	Biased
0p	completeness	0.851434	0.855289
0p	homogeneity	0.872531	0.974482
0p	v-measure	0.853658	0.909545
1p	completeness	0.876966	0.836405
1p	homogeneity	0.887421	0.969094
1p	v-measure	0.87452	0.896181
2k	completeness	0.966063	0.9043
2k	homogeneity	0.970784	0.974274
2k	v-measure	0.964327	0.936746
GMM	completeness	0.663306	0.712048
GMM	homogeneity	0.855836	0.839035
GMM	v-measure	0.725395	0.767321
Phenograph	completeness	0.832851	0.809284
Phenograph	homogeneity	0.809442	0.780345
Phenograph	v-measure	0.813139	0.793849

### Sheet: ST2
Supplementary Table 2. Comparison of performance for spatial Gaussian mixture uniform and biased datasets. Means of v-measures are indicated in the table. See supplementary figures 4 and 5 for boxplot visualization.
MixSim Average Overlap	Model	Uniform	Biased
0.025	0p	0.540364	0.889923
0.025	1p	0.630099	0.833827
0.025	2k	0.895991	0.899106
0.025	GMM	0.668442	0.673771
0.025	Phenograph	0.767723	0.697382
0.05	0p	0.459203	0.86693
0.05	1p	0.555275	0.899192
0.05	2k	0.811214	0.869738
0.05	GMM	0.554998	0.557424
0.05	Phenograph	0.580706	0.54189
0.075	0p	0.38321	0.839599
0.075	1p	0.481011	0.869281
0.075	2k	0.778994	0.799507
0.075	GMM	0.455067	0.440523
0.075	Phenograph	0.428197	0.390178
0.1	0p	0.298163	0.806717
0.1	1p	0.40088	0.830358
0.1	2k	0.669829	0.736008
0.1	GMM	0.387043	0.352459
0.1	Phenograph	0.312546	0.286927
0.125	0p	0.27416	0.770598
0.125	1p	0.339937	0.77291
0.125	2k	0.5435	0.685136
0.125	GMM	0.333279	0.285952
0.125	Phenograph	0.2332	0.193116

### Sheet: ST3
Supplementary Table 3. Comparison of the performance of different clustering methods on semi-real biased and uniform datasets. Means of v-measures are indicated in the table. See figures 2 for boxplot visualization.
Model	Uniform	Biased
SpatialSort	0.949137	0.919338
SpatialSort + Anchor	0.970829	0.97081
SpatialSort + Prior	0.964676	0.907492
GMM	0.711804	0.774482
Phenograph	0.892476	0.918684

### Sheet: ST4
Supplementary Table 4. Comparison of the performance of different clustering methods on forward simulated biased and uniform datasets. The p-values are computed using the Friedman test. A p-value < 0.01 is considered significant.
Dataset	P-value
Biased	< 2.2e-16
Uniform	< 2.2e-16

### Sheet: ST5
Supplementary Table 5. Comparison of the performance of different clustering methods on spatial Gaussian mixture biased and uniform datasets. The p-values are computed using the Friedman test. A p-value < 0.01 is considered significant.
MixSim Average Overlap	Dataset	P-value
0.1	Biased	< 2.2e-16
0.1	Uniform	< 2.2e-16
0.05	Biased	< 2.2e-16
0.05	Uniform	< 2.2e-16
0.025	Biased	< 2.2e-16
0.025	Uniform	< 2.2e-16
0.075	Biased	< 2.2e-16
0.075	Uniform	< 2.2e-16
0.125	Biased	< 2.2e-16
0.125	Uniform	< 2.2e-16

### Sheet: ST6
Supplementary Table 6. Comparison of the performance of different clustering methods on semi-real biased and uniform datasets. The p-values are computed using the Friedman test. A p-value < 0.01 is considered significant.
Dataset	P-value
Biased	< 2.2e-16
Uniform	< 2.2e-16

### Sheet: ST7
Supplementary Table 7. Comparison of the performance of different clustering methods on forward simulated biased and uniform datasets. The p-values are computed using the post-hoc nemenyi test. A p-value < 0.01 is considered significant.
Dataset	Method 1	Method 2	Mean Difference	P-value	Adjusted P-value
Biased	0p	1p	0.029513	0.001	4.2e-06
Biased	0p	2k	-0.02705	0.00123109	8.9e-05
Biased	0p	GMM	0.138498	0.001	4.8e-14
Biased	1p	2k	-0.05656	0.001	3e-14
Biased	1p	GMM	0.108985	0.001	1.2e-06
Biased	2k	GMM	0.165548	0.001	2e-16
Uniform	0p	1p	-0.01917	0.00146064	0.037
Uniform	0p	2k	-0.11203	0.001	3.1e-14
Uniform	0p	GMM	0.137765	0.001	6.6e-11
Uniform	1p	2k	-0.09286	0.001	3.1e-11
Uniform	1p	GMM	0.156933	0.001	3.4e-14
Uniform	2k	GMM	0.249791	0.001	2e-16

### Sheet: ST8
Supplementary Table 8. Comparison of the performance of different clustering methods on spatial Gaussian mixture biased and uniform datasets. The p-values are computed using the post-hoc nemenyi test. A p-value < 0.01 is considered significant.
MixSim Average Overlap	Dataset	Method 1	Method 2	Mean Difference	P-value	Adjusted P-value
0.1	Biased	SpatialSort	GMM	0.383549	0.00717826	1.7e-06
0.1	Biased	SpatialSort	Phenograph	0.449081	0.001	2.4e-14
0.1	Biased	GMM	Phenograph	0.065532	0.0135744	1.7e-06
0.1	Uniform	SpatialSort	GMM	0.282786	0.00178056	7.8e-06
0.1	Uniform	SpatialSort	Phenograph	0.357283	0.001	3.6e-14
0.1	Uniform	GMM	Phenograph	0.074497	0.001	1.7e-06
0.05	Biased	SpatialSort	GMM	0.312314	0.001	1.1e-08
0.05	Biased	SpatialSort	Phenograph	0.327848	0.001	3.8e-14
0.05	Biased	GMM	Phenograph	0.015534	0.254391	0.0039
0.05	Uniform	SpatialSort	GMM	0.256216	0.001	3.1e-14
0.05	Uniform	SpatialSort	Phenograph	0.230509	0.001	1e-06
0.05	Uniform	GMM	Phenograph	-0.02571	0.0607322	7.9e-05
0.025	Biased	SpatialSort	GMM	0.225335	0.001	2.7e-14
0.025	Biased	SpatialSort	Phenograph	0.201724	0.001	1e-06
0.025	Biased	GMM	Phenograph	-0.02361	0.0202954	4.7e-06
0.025	Uniform	SpatialSort	GMM	0.22755	0.001	2.4e-14
0.025	Uniform	SpatialSort	Phenograph	0.128269	0.00288466	1.7e-06
0.025	Uniform	GMM	Phenograph	-0.09928	0.00891258	1.7e-06
0.075	Biased	SpatialSort	GMM	0.358984	0.0135744	1.7e-06
0.075	Biased	SpatialSort	Phenograph	0.409329	0.001	2.4e-14
0.075	Biased	GMM	Phenograph	0.050345	0.0135744	1.7e-06
0.075	Uniform	SpatialSort	GMM	0.323927	0.00178056	1e-06
0.075	Uniform	SpatialSort	Phenograph	0.350797	0.001	2.7e-14
0.075	Uniform	GMM	Phenograph	0.02687	0.001	4.7e-06
0.125	Biased	SpatialSort	GMM	0.399184	0.0057508	1.7e-06
0.125	Biased	SpatialSort	Phenograph	0.492021	0.001	2.4e-14
0.125	Biased	GMM	Phenograph	0.092837	0.0135744	1.7e-06
0.125	Uniform	SpatialSort	GMM	0.210221	0.543903	0.0039
0.125	Uniform	SpatialSort	Phenograph	0.3103	0.001	3.6e-14
0.125	Uniform	GMM	Phenograph	0.100079	0.001	1.7e-06

### Sheet: ST9
Supplementary Table 9. Comparison of the performance of different clustering methods on semi-real biased and uniform datasets. The p-values are computed using the post-hoc nemenyi test. A p-value < 0.01 is considered significant.
Dataset	Method 1	Method 2	Mean Difference	P-value	Adjusted P-value
Biased	SpatialSort	SpatialSort + Anchor	-0.05147	0.001	5.7e-11
Biased	SpatialSort	SpatialSort + Prior	0.011846	0.001	0.9
Biased	SpatialSort	GMM	0.144856	0.001	4.5e-14
Biased	SpatialSort	Phenograph	0.000654	0.001	0.94
Biased	SpatialSort + Anchor	SpatialSort + Prior	0.063318	0.013013	1e-13
Biased	SpatialSort + Anchor	GMM	0.196328	0.001	2e-16
Biased	SpatialSort + Anchor	Phenograph	0.052126	0.567791	9e-09
Biased	SpatialSort + Prior	GMM	0.13301	0.001	4.6e-14
Biased	SpatialSort + Prior	Phenograph	-0.01119	0.435962	0.46
Biased	GMM	Phenograph	-0.1442	0.001	4.5e-14
Uniform	SpatialSort	SpatialSort + Anchor	-0.02169	0.001	0.05
Uniform	SpatialSort	SpatialSort + Prior	-0.01554	0.001	3.8e-07
Uniform	SpatialSort	GMM	0.237332	0.001	4.5e-14
Uniform	SpatialSort	Phenograph	0.05666	0.001	1.7e-06
Uniform	SpatialSort + Anchor	SpatialSort + Prior	0.006153	0.052428	0.044
Uniform	SpatialSort + Anchor	GMM	0.259025	0.001	2e-16
Uniform	SpatialSort + Anchor	Phenograph	0.078353	0.001	8.5e-14
Uniform	SpatialSort + Prior	GMM	0.252871	0.001	2e-16
Uniform	SpatialSort + Prior	Phenograph	0.0722	0.001	4.9e-14
Uniform	GMM	Phenograph	-0.18067	0.001	2.7e-06
